# The GA4GH Categorical Variation Representation Specification: A Unified Computational Framework for Reasoning over Genomic Variant Categories

**DOI:** 10.64898/2026.02.10.705161

**Authors:** Daniel Puthawala, Brendan Reardon, Lawrence Babb, Kori Kuzma, James S. Stevenson, Wesley A. Goar, Robert H. Dolin, Robert R. Freimuth, Catherine Procknow, Beth Pitel, Parijat Kundu, Akash Rampersad, Eliezer Van Allen, Alex H. Wagner

**Affiliations:** The Steve and Cindy Rasmussen Institute for Genomic Medicine, Nationwide Children’s Hospital, Columbus, OH; Department of Medical Oncology, Dana-Farber Cancer Institute, Boston, MA; Cancer Program, Broad Institute of MIT & Harvard, Cambridge, MA; Medical and Population Genetics, Broad Institute of MIT and Harvard, Cambridge, MA; Elimu Informatics, El Cerrito, CA; Mayo Clinic, Rochester, MN; Epic Systems,Verona, WI; Velsera, Pune, India; OakBioinformatics LLC, Fairfax, VA; Division of Medical Sciences, Harvard University, Boston, MA; Departments of Pediatrics and Biomedical Informatics, Ohio State University College of Medicine, Columbus, OH

## Abstract

Categorical variants, or sets of genomic alterations constrained by shared properties, are pervasive across clinical, regulatory, and research domains in the biomedical ecosystem, yet their inconsistent and non-computable representation hinders data interoperability and clinical interpretation. We surveyed genomic knowledgebases spanning regulatory approvals and the biomedical literature and found that categorical variants underpin a substantial proportion of clinical genomics knowledge, but are largely described using incompatible bespoke models. To address this, we developed the GA4GH Categorical Variation Representation Specification (Cat-VRS), a constraint-based framework that provides a unified computable representation for both precise and intentionally broad categories across molecular and systemic variant domains. Cat-VRS enables harmonization of genomic knowledgebases, computable category-based search, and automated matching between assayed variants and categorical entities in clinical and research contexts. By providing a principled, extensible model for categorical variation, Cat-VRS enables computable reasoning over genomic variant categories and establishes a foundation for the standardized representation and exchange of genomic knowledge.
