## Supplementary Tables for "The GA4GH Categorical Variation Representation Specification: A Unified Computational Framework for Reasoning over Genomic Variant Categories"

### Sheet: Index
Table	Name	Sheet
Table S1	Landscape of resources relevant to categorical variation	Title and caption
		Headers
		Content

### Sheet: TableS1-Caption
Title	Landscape of resources relevant to categorical variation
Caption	A summary of genomic knowledgebases, clinical resources, and data models that store or use categorical variants, or that would benefit from interoperability with Cat-VRS.

### Sheet: TableS1-Headers
Column	Type	Description	Enums
Name	String	Name of the resource
Resource type	String	Categorization of the resource. "Application / Knowledgebase" if the resource generates and hosts genomic information. "API" if the resource makes availabile genomic information that other resources generate. "Data Model" if the resource does not host data and instead recommends how to represent genomic information. "Terminology / Identifier System" if the resource provides identifier codes for g…	"Application / Knowledgebase", "API", "Data Model", or "Terminology / Identifier System"
Description	String	Free text description of the resource
Relevance	String	Free text description of how categorical variation is relevant to the resource
May benefit	Boolean	Could this resource benefit from a categorical variant representation specification?	"True", "False"
Models categorical variants	Boolean	Does this resource have their own, ad-hoc means to represent categorical variation?	"True", "False"
Stores categorical variants	Boolean	Does this resource host categorical variants? A resource likely also Models categorical variants if True	"True", "False"
URL	String	URL(s) to the resource
Citation(s)	String	Journal article citations to the resource

### Sheet: TableS1
Name	Resource Type	Description	Relevance	May benefit	Models categorical variants	Stores categorical variants	URL	Journal citation(s)
Catalogue Of Somatic Mutations In Cancer (COSMIC)	Application / Knowledgebase	A somatic cancer variant knowledgebase.	COSMIC contains specific alleles as well as fusions, and a categorical variant representation specification could help with both. Within COSMIC's Mutations database, individual mutation identifiers are associated with genomic coordinates, cdna changes, and protein changes within the same record.They also contain "alternate ids" for alternative representations. For the Gene Fusion curation, severa…	TRUE	TRUE	TRUE	https://cancer.sanger.ac.uk/cosmic	Sondka et al. 2024
ClinGen Allele Registry	Data Model	A data model used to aggregate similar variants that is used by ClinVar. In short, the ClinGen Allele Registry selects individual Canonical Alleles to serve as a primary, stable identifier that is used to aggregate multiple Contextual Alleles.	This is an independently developped system to support canonical variation.	TRUE	TRUE	FALSE	https://reg.genome.network/	Pawliczek et al. 2018
ClinGen Criteria Specification Registry	Application / Knowledgebase	A centralized database that hosts criteria specifications created and used by the ClinGen Variant Curation Expert panels to classify variants.	While most of the described criteria are not discrete right now, some do describe categorical variation. For example, (e.g., "use caution when interpreting LOF variants at 3' end of the gene").	TRUE	TRUE	FALSE	https://cspec.genome.network/cspec/ui/svi/	Anderson et al. 2025
ClinicalTrials.gov	Application / Knowledgebase	A website and database of clinical research studies and their results.	Many clinical trials have molecular-based eligibility criteria, some of which describe these criteria using categorical variation. For example, requiring patients' tumors to harbor "HER2(ERBB2) activating variants". A longstanding problem within clinical genomics is that there does not yet exist a standardized approach for categorical variant matching. These categories of genomic variation are de…	TRUE	TRUE	TRUE	https://clinicaltrials.gov	N/A
ClinVar	Application / Knowledgebase	A public repository of genomic variants and corresponding annotations, such as disease pathogenicity and drug response.	ClinVar assigns Canonical Alleles and associates them with Contextual Alleles as expressions. ClinVar also encodes variant representation with SPDI. Given that ClinVar models canonical alleles with associated expressions, noting as may benefit and models categorical variants as True	TRUE	TRUE	TRUE	https://www.clinicalgenome.org/data-sharing/clinvar/	Landrum et al. 2014
Cool Seq Tool	Application / Knowledgebase	A python package that provides mappings between gene names and transcripts.	This is a service that may be useful to implementers that are describing categorical variants due to their mappings between transcripts, but the tool does not describe categorical variants themselves. Representing specific variants seems to be out of scope for the tool.	FALSE	FALSE	FALSE	https://pypi.org/project/cool-seq-tool/	Kuzma et al. 2024
DatabasE of genomiC varIation and Phenotype in Humans using Ensembl Resources (DECIPHER)	Application / Knowledgebase	A website and database of patients with rare diseases and their corresponding genomic profiles.	DECIPHER contains sequence variants and other genomic alterations that are observed within their submitted patient population. They seem to represent sequence variants at the amino acid level, but also have associated GRCh37 and GRCh38 sequence locations. They may benefit from a categorical variant representation specification to be able to associate these alleles in a structured, interoperable w…	TRUE	TRUE	TRUE	https://www.deciphergenomics.org	Foreman et al. 2023
dbSNP	Data Model	A website and database of sequence variants.	dbSNP associates sequence locations for each SNP on multiple reference sequences, and thus is inherently categorical.	TRUE	TRUE	TRUE	https://www.ncbi.nlm.nih.gov/snp/	Phan et al. 2025
Drug-Gene Interaction Database (DGIDB)	Application / Knowledgebase	A website and service that aggregates information from other genomic knowledge bases to associate gene-drug relationships for evaluating therapeutic response.	DGIdb has cataloged some specific genomic alterations, in addition to describing at gene-level associations. A categorical variant representation specification may be in scope to them.	TRUE	TRUE	TRUE	https://www.dgidb.org/	Cannon et al. 2024
Epic	Application / Knowledgebase	An electronic health record service provider.	Epic has expressed Interested early adopter of Cat-VRS as categorical variants are often described within EHR notes in plaintext.	TRUE	TRUE	TRUE	https://www.epic.com/	N/A
European Bioinformatics Institute (EBI)'s European Variation Archive (EVA)	Application / Knowledgebase	A website and database of genomic variation, used as a deposition archive.	Their variant browser contains filters to search for specific variants or genes, and further subset by category. For example, coding variant type such as Missense. They seem to be using VEP annotations to do this.	TRUE	TRUE	TRUE	https://www.ebi.ac.uk/eva/	Cezard et al. 2021
Fast Healthcare Interoperability Resources (FHIR) Specification	Data Model	A standardized data model and specification for the transmission of information between electronic health records.	A current limitation of FHIR HL7 is that it has trouble performing searches against categories of genomic variation. Collaborators working within this standard have expressed interest to serve as early adopters.	TRUE	TRUE	TRUE	https://www.hl7.org/fhir/overview.html	N/A
Beacon API	API	An API that enables querying for genomic variants across federated Beacon nodes. This resource is part of the GA4GH Discovery Workstream.	Beacon's API is currently limited to specific genomic variants, and they have expressed interest in using a standard that enables queries against categories of genomic variants.	TRUE	FALSE	FALSE	https://www.ga4gh.org/product/beacon-api/	Fiume et al. 2019
Human Gene Mutation Database (HGMD)	Application / Knowledgebase	A website and database of germline genomic variants and their associated pathogenicity.	They enable users to search by genes and by variant category and consequence, such as "small" or "gross" deletions or "complex rearrangements".	TRUE	TRUE	TRUE	https://www.hgmd.cf.ac.uk/ac/index.php	Stenson et al. 2020
Human Genome Variation Society (HGVS)'s Sequence Variant Nomenclature	Terminology / Identifier System	A widely used nomenclature system for representing genomic variants.	HGVS nomenclature is widely used for representing specific genomic variants. It does not provide means to connect individual alleles (for example, associating cDNA events with genomic DNA events). However, it does not currently support the representation of categories of genomic variation.	TRUE	FALSE	FALSE	https://varnomen.hgvs.org/	den Dunnen et al, 2016, Hart et al. 2024
Medical Genomics Japan Variant Database (MGeND)	Application / Knowledgebase	A public repository of genomic and somatic genomic variants and corresponding annotations, such as disease pathogenicity and drug response, in a very similar model to ClinVar.	In addition to hosting specific genomic alterations provided from regional research institutions and hospitals, they also represent categorical variants.	TRUE	TRUE	TRUE	https://mgend.jihs.go.jp/	Kamada et al. 2019
My Cancer Genome	Application / Knowledgebase	A precision oncology knowledgebase of biomarkers, clinical trials, and drugs relevant to several cancer types.	Some of their biomarker definitions include categorical variation. For example, a non-specific mutation in a gene (e.g., BRAF V600) and protein expression.	TRUE	TRUE	TRUE	https://www.mycancergenome.org/	Holt et al. 2021
MyVariant.info	API	A web service used to query variant annotation data that has been aggregated from many popular datasources.	MyVariantInfo assigns canonical identifiers to each variant that is aggregated from their datasources.	TRUE	TRUE	TRUE	https://myvariant.info/	Xin et al. 2016, Lelong et al 2022
National Center for Biotechnology Information (NCBI)'s Sequence-Position-Deletion-Insertion (SPDI) data standard for variant annotation.	Terminology / Identifier System	A widely used nomenclature system for representing genomic variants.	SPDI is widely used for representing specific genomic variants. However, it does not currently support the representation of categories of genomic variation.	TRUE	FALSE	FALSE	https://academic.oup.com/bioinformatics/article/36/6/1902/5628222	Holmes et al. 2020
Observational Medical Outcomes Partnership (OMOP)	Data Model	An open community data standard with standardized vocabularies.	OMOP has continued to expand their genomic representation, which incldues some categorical variants such as "BRAF V600 mutations". However, because OMOP is an ontology, they do not "contain" any categorical variants or variants for that matter. Rather, they assign a canonical identifier to a concepts from external datasources. But! It seems that their primary vocabulary for genomics is the intern…	TRUE	TRUE	TRUE	https://www.ohdsi.org/data-standardization	Belenkaya et al. 2021
OncoKB	Application / Knowledgebase	A precision oncology knowledgebase of biomarkers and drugs relevant to several types of cancer.	Some of their biomarker definitions include categorical variation. For example, a non-specific mutation in a gene (e.g., BRAF V600).	TRUE	TRUE	TRUE	https://www.oncokb.org/	Chakravarty et al. 2017, Suehnholz et al. 2024
Online Mendelean Inheritance of Man (OMIM)	Application / Knowledgebase	A website and database focused on the relationship between genotype and phenotype that contains information on genes, variants, diseases, and syndromes that are used for variant annotation and interpretation.	Contains genomic alterations along with mappings to several resources and alternative representations of the variant.	TRUE	TRUE	TRUE	https://omim.org/	Amberger et al. 2019
PharmGKB	Application / Knowledgebase	A website and database focused on clinical pharmacogenomics, encompassing information such as drug labels and dosing, clinically actionable gene-drug associations, and genotype-phenotype relations as applicable to human genetic variation.	Some described variants cataloged are inherantly categorical. For example, "DPYD deficiency".	TRUE	TRUE	TRUE	https://www.pharmgkb.org/	Whirl-Carillo et al. 2021
PharmVar	Application / Knowledgebase	A consortium and database that focuses on cataloging allelic variation and impact on drug metabolism, disposition, and response.	Some described variants cataloged are inherantly categorical. For example, "CYP1A2 low activity".	TRUE	TRUE	TRUE	https://www.pharmvar.org/	Gaedigk et al. 2021
Sequence Ontology	Terminology / Identifier System	An ontology for definition of sequence features used in biological sequence annotation.	Sequence Ontology is used by several other services, such as FHIR. Their vocabulary contains terminology for several components of categorical variation such as "functionally abnormal". Labeling Sequence Ontology as "models categorical variants" because the terminology models components used to describe categorical variation.	FALSE	TRUE	FALSE	http://www.sequenceontology.org/	Eilbech et al. 2005
The Clinical Interpretation of Variants in Cancer Knowledgebase (CIViC)	Application / Knowledgebase	A crowdsourced precision oncology knowledgebase of genomic variants and associated evidence items sourced from academic literature and curated by Variant Curation Expert Panels (VCEPs).	CIViC contains a flat variant category type system described on their "Variant Types" page. Newly submitted entries can select variants from those previously cataloged in the database, or choose to create a new variant based on attributes described in the "Variant Types" page. The CIViC team has expressed that a categorical variant representation specification could be adopted to alleviate some f…	TRUE	TRUE	TRUE	https://civicdb.org	Griffith et al. 2017, Krysiak et al. 2023
The Jackson Clinical Knowledgebase (JaxCKB)	Application / Knowledgebase	A precision oncology knowledgebase of genes, variants, and drugs as relevant to multiple types of cancer.	JaxCKB has developed a bespoke categorical variation classification model to aid search within their own databases. Their publication provided the variant representation field with an initial problem statement for categorical variants.	TRUE	TRUE	TRUE	https://ckb.jax.org/	Patterson et al. 2019
The Meta-knowledgebase (MetaKB)	Application / Knowledgebase	A website and database that has aggregated information from multiple precision oncology knowledge bases. It is being developed by the Variant Interpretation in Cancer Consortium (VICC) driver project of GA4GH.	Multiple knowledgebases that the MetaKB aggregates have their own representation of categorical variation. They hope to be an early adopter of a categorical variant representation specification to provide the field with a harmonized representation of categorical variants from their aggregated resources.	TRUE	TRUE	TRUE	https://search.cancervariants.org/	Wagner et al. 2020
University of California Santa Cruz (UCSC)'s Genome Browser	Application / Knowledgebase	A website to view genomic information aggregated from multiple services and align them to a genome browser view.	The Genome Browser aggregates genomic information from multiple assemblies and services to display on particular reference sequences. It also has separate tools to perform liftover between different events. Given this, they may benefit from a categorical variant representation that enables associating multiple genomic events with a canonical category of variation.	TRUE	TRUE	TRUE	https://genome.ucsc.edu/	Perez et al. 2025
Variant Annotation Specification	Data Model	A standard developed by GA4GH for representing genomic knowledge evidence and provenance statements.	The Variant Annotation Specification supports referencing specific genomic variants throught the Variant Representation Specification objects or categorical variants through Cat-VRS objects.	TRUE	FALSE	FALSE	https://va-spec.ga4gh.org/en/1.0/	N/A
Variant Call Format (VCF)	Data Model	A common data format for assayed variant representation.	The VCF format is scoped to represent specific genomic sequence variants or structural variants and would not be relevant for representing categorical variants.	FALSE	FALSE	FALSE	https://www.ga4gh.org/product/genetic-variation-formats-vcf/	Danecek et al. 2011
Variant Categorizer (VarCat)	Application / Knowledgebase	An precision oncology knowledgebase developed and used internally by Nationwide Children's Hospital.	Some biomarkers represented within the service are categorical; for example, "NTRK fusions".	TRUE	TRUE	TRUE	N/A	N/A
Variation Normalizer	Application / Knowledgebase	An open-source tool for harnomizing genomic variant entries acrss a broad range of data formats and knowledgebase repositories.	A requirement of categorical variant representation specification may require similar companion tooling to help normalize variants from other representations (e.g., HGVS or SPDI) into the specification's schema. At the moment, the Variant Normalizer does not have means to "connect" related Alleles, so categorical variant representation may be out of scope for it or they may wish to represent outp…	TRUE	FALSE	FALSE	https://pypi.org/project/variation-normalizer/	Goar & Puthawala et al. 2025
Variation Representation Specification (VRS)	Data Model	A data model developed by GA4GH to compute unique identifiers for genomic variants to aid detabase representation and search.	VRS is limited to the representation of individual genomic variants. A categorical variant representation specification can build upon VRS to associate multiple variants with a single identifier, somewhat akin to the relationship between Contextual and Canonical Alleles.	FALSE	FALSE	FALSE	https://vrs.ga4gh.org/en/stable/	Wagner et al. 2021
